# Genome sequencing and analysis of two early-flowering cherry (*Cerasus* × *kanzakura*) varieties, ‘Kawazu-zakura’ and ‘Atami-zakura’

**DOI:** 10.1101/2021.09.08.459382

**Authors:** Kenta Shirasawa, Akihiro Itai, Sachiko Isobe

## Abstract

To gain genetic insights into the early-flowering phenotype of ornamental cherry, also known as sakura, we determined the genome sequences of two early-flowering cherry (*Cerasus* × *kanzakura*) varieties, ‘Kawazu-zakura’ and ‘Atami-zakura’. Since the two varieties are interspecific hybrids, likely derived from crosses between *Cerasus campanulata* (early-flowering species) and *Cerasus speciosa*, we employed the haplotype-resolved sequence assembly strategy. Genome sequence reads obtained from each variety by single molecule real-time sequencing (SMRT) were split into two subsets, based on the genome sequence information of the two probable ancestors, and assembled to obtain haplotype-phased genome sequences. The resultant genome assembly of ‘Kawazu-zakura’ spanned 519.8 Mb with 1,544 contigs and an N50 value of 1,220.5 kb, while that of ‘Atami-zakura’ totaled 509.6 Mb with 2,180 contigs and an N50 value of 709.1 kb. A total of 72,702 and 72,528 potential protein-coding genes were predicted in the genome assemblies of ‘Kawazu-zakura’ and ‘Atami-zakura’, respectively. Gene clustering analysis identified 2,634 clusters uniquely presented in the *C. campanulata* haplotype sequences, which might contribute to its early-flowering phenotype. Genome sequences determined in this study provide fundamental information for elucidating the molecular and genetic mechanisms underlying the early-flowering phenotype of ornamental cherry tree varieties and their relatives.
