## Supplementary Table 1 for "Genome sequencing and analysis of two early-flowering cherry (*Cerasus* × *kanzakura*) varieties, ‘Kawazu-zakura’ and ‘Atami-zakura’"

### Sheet: Sheet1
Supplementary Table S1 Software tools used for genome assembly and gene prediction
Program name	Version	Parameters	Reference
Jellyfish	2.2.6	count -m 17 --canonical	Marcais, G. and Kingsford, C. 2011, A fast, lock-free approach for efficient parallel counting of occurrences of k-mers. Bioinformatics, 27, 764-770.
Falcon	1.8.1	pa_daligner_option = -e0.8 -l4000 -k18 -h480 -w8 -s100 and ovlp_daligner_option = -k24 -h1024 -e.96 -l4000 -s100	Chin, C. S., Peluso, P., Sedlazeck, F. J., et al. 2016, Phased diploid genome assembly with single-molecule real-time sequencing. Nat Methods, 13, 1050-1054.
Canu	1.7	genomeSize=400m -pacbio-raw	Koren, S., Walenz, B.P., Berlin, K., Miller, J.R., Bergman, N.H. and Phillippy, A.M., 2017, Canu: scalable and accurate long-read assembly via adaptive k-mer weighting and repeat separation. Genome Res, 27, 722-736.
ARROW	Not available	-x 5 -X 120 -q 0	Implemented in pb-assembly 0.0.8 / gcpp 1.9.0 (PacBio)
Minimap2	2.17	-cx asm20 --secondary=no	Li, H. 2018, Minimap2: pairwise alignment for nucleotide sequences. Bioinformatics, 34, 3094-3100.
Ragoo	1.1	Default	Alonge, M., Soyk, S., Ramakrishnan, S., Wang, X., Goodwin, S., Sedlazeck, F.J., Lippman, Z.B., and Schatz, M.C., RaGOO: fast and accurate reference-guided scaffolding of draft genomes. Bioinformatics, 20, 224.
D-Genies	1.2.0	Default	Cabanettes, F. and Klopp, C. 2018, D-GENIES: dot plot large genomes in an interactive, efficient and simple way. PeerJ, 6, e4958.
MAKER	3.01.03	Default	Cantarel, B. L., Korf, I., Robb, S. M., et al. 2008, MAKER: an easy-to-use annotation pipeline designed for emerging model organism genomes. Genome Res, 18, 188-196.
Hayai-Annotation Plants	1.0.2	Align = local, hits = 1, seq_id = 80, Type_algorithm = protein_existence, e_value = 20, query_cov = 80	Ghelfi, A., Shirasawa, K., Hirakawa, H. and Isobe, S. 2019, Hayai-Annotation Plants: an ultra-fast and comprehensive functional gene annotation system in plants. Bioinformatics, 35, 4427-4429.
OrthoFinder	2.5.1	Default	Emms,D.M. and Kelly, S., 2015, OrthoFinder: solving fundamental biases in whole genome comparisons dramatically improves orthogroup inference accuracy. Genome Biol, 16, 157.
RepeatMasker	4.1.1	-poly -xsmall	Smit A.F.A., Hubley R., Green P.. 2013-2015, RepeatMasker Open-4.0. http://www.repeatmasker.org
Repbase	20181026	No parameteres	Jurka J., Kapitonov V.V., Pavlicek A., Klonowski P., Kohany O., Walichiewicz J. 2005, Repbase Update, a database of eukaryotic repetitive elements, Cytogenet. Genome Res, 110, 462–467.
RepeatModeler	2.0.1	-engine ncbi	Smit A.F.A., Hubley R., 2008-2015, RepeatModeler Open-1.0. http://www.repeatmasker.org
